# Overlapping stimulons arising in response to divergent stresses in *Escherichia coli*

**DOI:** 10.1101/2021.12.17.473201

**Authors:** Huijing Wang, GW McElfresh, Nishantha Wijesuriya, Adam Podgorny, Andrew D. Hecht, J. Christian J. Ray

## Abstract

Cellular responses to stress can cause a similar change in some facets of fitness even if the stresses are different. Lactose as a sole carbon source for *Escherichia coli* is an established example: too little causes starvation while excessive lactose import causes toxicity as a side-effect. In an *E. coli* strain that is robust to osmotic and ionic differences in growth media, B REL606, the rate of antibiotic-tolerant persister formation is elevated in both starvation-inducing and toxicity-inducing concentrations of lactose in comparison to less stressful intermediate concentrations. Such similarities between starvation and toxification raise the question of how much the global stress response stimulon differs between them. We hypothesized that a common stress response is conserved between the two conditions, but that a previously shown threshold driving growth rate heterogeneity in a lactose-toxifying medium would reveal that the growing fraction of cells in that medium to be missing key stress responses that curb growth. To test this, we performed RNA-seq in three representative conditions for differential expression analysis. In comparison to nominally unstressed cultures, both stress conditions showed global shifts in gene expression, with informative similarities and differences. Functional analysis of pathways, gene ontology terms, and clusters of orthogonal groups revealed signatures of overflow metabolism, membrane component shifts, and altered cytosolic and periplasmic contents in toxified cultures. Starving cultures showed an increased tendency toward stringent response-like regulatory signatures. Along with other emerging evidence, our results show multiple possible pathways to stress responses, persistence, and possibly other phenotypes. These results suggest a set of overlapping responses that drives emergence of stress-tolerant phenotypes in diverse conditions.
