## Supplemental Table 1 for "Overlapping stimulons arising in response to divergent stresses in *Escherichia coli*"

### Sheet: Sheet1
Pathway ID	Name	Gene Set Size	Spearman correlation	Toxication NES	Starvation NES
PUTDEG-PWY	putrescine degradation I	2	-1	1.48002	4.65997
PWY0-1305	glutamate dependent acid resistance	2	-1	1.18599	1.59213
PWY0-461	lysine degradation I	2	-1	1.35155	1.83928
PWY0-1317	L-lactaldehyde degradation (aerobic)	2	-1	1.46805	2.01582
THRDLCTCAT-PWY	threonine degradation III (to methylglyoxal)	2	-1	1.46829	1.77182
PWY0-1280	ethylene glycol degradation	2	-1	2.32846	2.4459
GLYCOLATEMET-PWY	glycolate and glyoxylate degradation I	7	0.321429	1.88245	1.86339
GLYCOL-GLYOXDEG-PWY	superpathway of glycol metabolism and degradation	11	0.364466	1.88372	2.02612
PWY0-42	2-methylcitrate cycle I	6	0.371429	1.69071	2.038
PWY-6961	L-ascorbate degradation II (bacterial, aerobic)	9	0.833333	2.11098	1.79205
PWY-6772	hydrogen production V	7	0.857143	1.88509	1.77737
PWY0-301	L-ascorbate degradation I (bacterial, anaerobic)	8	0.952381	1.83854	1.72701
LYXMET-PWY	L-lyxose degradation	7	0.964286	1.9377	1.8052
THREONINE-DEG2-PWY	threonine degradation II	2	1	1.25911	1.90509
GLUCONSUPER-PWY	D-gluconate degradation	2	1	1.70227	2.36473
PWY-66	GDP-L-fucose biosynthesis I (from GDP-D-mannose)	2	1	2.9927	2.42917
PWY0-661	PRPP biosynthesis II	2	1	2.88194	1.72371
PWY-6894	thiamin diphosphate biosynthesis I (E. coli)	2	1	2.70272	2.35364
PWY-7181	pyrimidine deoxyribonucleosides degradation	2	1	1.1501	1.9346
PWY0-1300	2-O-alpha-mannosyl-D-glycerate degradation	2	1	2.459	2.44122
2PHENDEG-PWY	phenylethylamine degradation I	2	1	1.97359	2.09844
PWY0-1309	chitobiose degradation	2	1	1.88737	1.19095
TRESYN-PWY	trehalose biosynthesis I	2	1	1.83677	3.00331
PWY-7247	beta-D-glucuronide and D-glucuronate degradation	2	1	1.82542	1.60708
PWY-46	putrescine biosynthesis III	2	1	1.78261	1.40425
PWY-6019	pseudouridine degradation	2	1	3.23424	2.69739
XYLCAT-PWY	xylose degradation I	2	1	2.3424	3.07626
PWY0-1466	trehalose degradation VI (periplasmic)	2	1	1.70019	4.27176
PWY0-1477	ethanolamine utilization	2	1	2.32608	1.99389
GLUCARGALACTSUPER-PWY	superpathway of D-glucarate and D-galactarate degradation	5	1	1.85198	1.98617
AST-PWY	arginine degradation II (AST pathway)	5	1	1.67181	2.15995
GLUCARDEG-PWY	D-glucarate degradation I	4	1	1.69741	1.84434
GALACTARDEG-PWY	D-galactarate degradation I	4	1	1.69741	1.89777
PWY0-541	cyclopropane fatty acid (CFA) biosynthesis	1	NC	1.49596	1.94296
TREDEGLOW-PWY	trehalose degradation I (low osmolarity)	1	NC	2.18675	1.41455
PWY0-1315	L-lactaldehyde degradation (anaerobic)	1	NC	2.32846	1.49622
PWY-6476	cytidylyl molybdenum cofactor biosynthesis	1	NC	2.73758	6.40687
TRYPDEG-PWY	tryptophan degradation II (via pyruvate)	1	NC	2.71945	2.32442
PWY0-1306	L-galactonate degradation	1	NC	2.65064	2.0727
PWY0-1313	acetate conversion to acetyl-CoA	1	NC	1.19407	4.2185
PYRUVOX-PWY	pyruvate oxidation pathway	1	NC	1.17435	3.66245
PWY0-1527	curcumin degradation	1	NC	2.09016	3.65971
PWY-4621	arsenate detoxification II (glutaredoxin)	1	NC	1.3961	1.14733
SORBDEG-PWY	D-sorbitol degradation II	1	NC	1.25727	1.08246
