## Supplemental Table 2 for "Overlapping stimulons arising in response to divergent stresses in *Escherichia coli*"

### Sheet: Sheet1
Pathway ID	Name	Gene Set Size	Spearman correlation	Toxication NES	Starvation NES
PWY-6164	3-dehydroquinate biosynthesis I	4	0.2	-1.7171	-1.67431
1CMET2-PWY	formylTHF biosynthesis	13	0.210282	-2.51274	-2.24768
PWY0-1544	proline to cytochrome bo oxidase electron transfer	5	0.3	-1.80366	-2.03351
PWY-7221	guanosine ribonucleotides de novo biosynthesis	4	0.4	-1.97586	-1.73322
PWY-6123	inosine-5'-phosphate biosynthesis I	5	0.4	-2.29396	-2.06631
SULFATE-CYS-PWY	superpathway of sulfate assimilation and cysteine biosynthesis	14	0.404681	-1.86505	-2.32513
BRANCHED-CHAIN-AA-SYN-PWY	superpathway of leucine, valine, and isoleucine biosynthesis	16	0.544119	-2.39071	-2.36283
VALSYN-PWY	valine biosynthesis	9	0.550644	-1.98025	-2.19313
DAPLYSINESYN-PWY	lysine biosynthesis I	11	0.570285	-2.10733	-1.97586
THRESYN-PWY	threonine biosynthesis	7	0.5766	-2.18192	-2.20586
TRNA-CHARGING-PWY	tRNA charging	107	0.623661	-4.42796	-2.55517
PEPTIDOGLYCANSYN-PWY	peptidoglycan biosynthesis I (meso-diaminopimelate containing)	17	0.686976	-1.72012	-1.91806
DENOVOPURINE2-PWY	superpathway of purine nucleotides de novo biosynthesis II	21	0.689185	-3.46733	-2.89126
PWY-6387	UDP-N-acetylmuramoyl-pentapeptide biosynthesis I (meso-DAP-containing)	9	0.694881	-1.89929	-1.88869
PHESYN	phenylalanine biosynthesis I	5	0.7	-1.89207	-1.86782
ECASYN-PWY	enterobacterial common antigen biosynthesis	11	0.705459	-1.9152	-2.11152
LEUSYN-PWY	leucine biosynthesis	6	0.714286	-2.11739	-1.95879
PRPP-PWY	superpathway of histidine, purine, and pyrimidine biosynthesis	43	0.72092	-3.58667	-3.26807
PWY-6628	superpathway of phenylalanine biosynthesis	16	0.736317	-2.42894	-2.51025
ARO-PWY	chorismate biosynthesis I	11	0.739735	-1.94138	-2.15269
PWY0-781	aspartate superpathway	26	0.753677	-2.65766	-2.57989
COMPLETE-ARO-PWY	superpathway of phenylalanine, tyrosine, and tryptophan biosynthesis	21	0.759328	-2.60537	-2.71884
PWY0-1335	NADH to cytochrome bo oxidase electron transfer	17	0.764442	-2.569	-2.43935
PWY-6126	superpathway of adenosine nucleotides de novo biosynthesis II	9	0.766667	-2.39163	-1.97031
ALL-CHORISMATE-PWY	superpathway of chorismate metabolism	52	0.770223	-2.81025	-2.55713
PWY-6629	superpathway of tryptophan biosynthesis	16	0.7731	-2.25575	-2.40931
P4-PWY	superpathway of lysine, threonine and methionine biosynthesis I	20	0.790943	-2.4644	-2.35957
PYRIDOXSYN-PWY	pyridoxal 5'-phosphate biosynthesis I	7	0.792825	-1.99213	-1.98649
TYRSYN	tyrosine biosynthesis I	4	0.8	-1.75776	-1.68426
PWY0-1329	succinate to cytochrome bo oxidase electron transfer	8	0.805118	-1.93862	-2.01453
PWY0-1479	tRNA processing	8	0.809953	-2.2148	-1.95434
LPSSYN-PWY	superpathway of lipopolysaccharide biosynthesis	20	0.811086	-2.2741	-2.12877
PWY0-845	superpathway of pyridoxal 5'-phosphate biosynthesis and salvage	9	0.813676	-2.08456	-2.0789
MET-SAM-PWY	superpathway of S-adenosyl-L-methionine biosynthesis	11	0.835418	-2.1198	-2.06826
METSYN-PWY	homoserine and methionine biosynthesis	10	0.836374	-1.96546	-2.00249
PWY-6125	superpathway of guanosine nucleotides de novo biosynthesis II	9	0.845196	-2.35052	-1.81664
KDO-NAGLIPASYN-PWY	superpathway of (KDO)2-lipid A biosynthesis	16	0.88141	-2.38735	-2.06583
PWY-6277	superpathway of 5-aminoimidazole ribonucleotide biosynthesis	6	0.885714	-2.48149	-2.26682
PWY-6122	5-aminoimidazole ribonucleotide biosynthesis II	5	0.9	-2.27871	-2.11286
PWY-6121	5-aminoimidazole ribonucleotide biosynthesis I	5	0.9	-2.32049	-2.1098
PWY0-162	superpathway of pyrimidine ribonucleotides de novo biosynthesis	11	0.905453	-2.31352	-2.06793
GLUTAMINDEG-PWY	glutamine degradation I	9	0.915386	-2.21159	-1.95955
PWY-5686	UMP biosynthesis	8	0.918708	-2.05782	-1.86821
SER-GLYSYN-PWY	superpathway of serine and glycine biosynthesis I	6	0.941124	-1.89128	-1.76919
PWY-7343	UDP-glucose biosynthesis	2	1	-1.78508	-1.69947
PWY-6605	adenine and adenosine salvage II	2	1	-1.93271	-3.38289
HOMOSER-THRESYN-PWY	threonine biosynthesis from homoserine	2	1	-1.91199	-3.48033
MALATE-ASPARTATE-SHUTTLE-PWY	aspartate degradation II	2	1	-1.79834	-3.84673
PWY-5965	fatty acid biosynthesis initiation III	2	1	-1.4156	-1.70378
PWY-2161	folate polyglutamylation	2	1	-1.73413	-3.31318
PWY-901	methylglyoxal degradation II	2	1	-1.55561	-1.65593
PWY-4381	fatty acid biosynthesis initiation I	2	1	-1.7069	-1.47973
GLUTSYNIII-PWY	glutamate biosynthesis III	3	1	-1.89006	-1.8192
AMMASSIM-PWY	ammonia assimilation cycle III	3	1	-1.85712	-1.8192
PWY-7335	UDP-N-acetyl-alpha-D-mannosaminouronate biosynthesis	2	1	-1.49838	-2.60583
GLUTAMINEFUM-PWY	glutamine degradation II	2	1	-2.89056	-4.89396
PWY-7219	adenosine ribonucleotides de novo biosynthesis	3	1	-1.76819	-1.73272
GLUTSYN-PWY	glutamate biosynthesis I	2	1	-2.89056	-4.89396
THIOREDOX-PWY	thioredoxin pathway	1	NC	-1.65171	-3.74667
ASPARTATESYN-PWY	aspartate biosynthesis	1	NC	-1.79834	-3.84673
GLYSYN-PWY	glycine biosynthesis I	1	NC	-2.946	-5.7535
PWY-5785	di-trans,poly-cis-undecaprenyl phosphate biosynthesis	1	NC	-1.39161	-2.27703
PWY0-662	PRPP biosynthesis I	1	NC	-2.93906	-4.25131
SAM-PWY	S-adenosyl-L-methionine biosynthesis	1	NC	-1.9408	-2.40978
PWY-6268	adenosylcobalamin salvage from cobalamin	1	NC	-1.13256	-1.93768
KDOSYN-PWY	KDO transfer to lipid IVA I	1	NC	-1.19138	-1.21132
PWY-6617	adenosine nucleotides degradation III	1	NC	-1.20551	-1.71767
BSUBPOLYAMSYN-PWY	spermidine biosynthesis I	1	NC	-1.99886	-3.70142
GLNSYN-PWY	glutamine biosynthesis I	1	NC	-2.02392	-4.9118
