## Supplemental Table 3 for "Overlapping stimulons arising in response to divergent stresses in *Escherichia coli*"

### Sheet: Sheet1
Pathway ID	Name	Gene Set Size	Spearman correlation	Toxication NES	Starvation NES
FAO-PWY	fatty acid beta-oxidation I	9	-0.0666667	0	2.22388
PWY-4261	glycerol degradation I	5	0.5	0	2.03255
PWY0-1182	trehalose degradation II (trehalase)	3	0.5	0	1.62706
PWY-6952	glycerophosphodiester degradation	6	0.714286	0	1.79464
PWY0-381	glycerol and glycerophosphodiester degradation	7	0.756787	0	1.92648
GLYOXDEG-PWY	glycolate and glyoxylate degradation II	5	0.9	0	1.93847
PWY0-1299	arginine dependent acid resistance	2	1	0	1.1948
DARABCAT-PWY	D-arabinose degradation II	1	NC	0	1.26124
PWY-7346	UDP-alpha-D-glucuronate biosynthesis (from UDP-glucose)	1	NC	0	2.06227
PWY0-1337	oleate beta-oxidation	1	NC	0	3.74727
MANNIDEG-PWY	mannitol degradation I	1	NC	0	3.20579
GLUAMCAT-PWY	N-acetylglucosamine degradation I	2	NC	0	1.21831
PWY-7179	purine deoxyribonucleosides degradation	2	NC	0	1.39474
PWY-6028	acetoin degradation	2	NC	0	1.47252
