## Supplemental Table 4 for "Overlapping stimulons arising in response to divergent stresses in *Escherichia coli*"

### Sheet: Sheet1
Pathway ID	Name	Gene Set Size	Spearman correlation	Toxication NES	Starvation NES
GLYCLEAV-PWY	glycine cleavage	4	-0.210818	0	-1.74447
BETSYN-PWY	glycine betaine biosynthesis I (Gram-negative bacteria)	2	-1	0	-1.59565
PWYCQD-2	dTDP-N-acetylviosamine biosynthesis	6	0.130931	0	-1.94694
OANTIGEN-PWY-1	O-antigen building blocks biosynthesis (E. coli)	12	0.306235	0	-2.22628
GALACTMETAB-PWY	galactose degradation I (Leloir pathway)	5	0.33541	0	-1.83451
SO4ASSIM-PWY	sulfate reduction I (assimilatory)	6	0.392792	0	-2.14308
PYRUVDEHYD-PWY	pyruvate decarboxylation to acetyl CoA	3	0.5	0	-1.61424
PWY-5084	2-oxoglutarate decarboxylation to succinyl-CoA	3	0.5	0	-1.61424
PWY-7315	dTDP-N-acetylthomosamine biosynthesis	6	0.507093	0	-1.81003
PWY-7184	pyrimidine deoxyribonucleotides de novo biosynthesis I	8	0.548025	0	-1.77028
ILEUSYN-PWY	isoleucine biosynthesis I (from threonine)	10	0.652297	0	-2.04839
DTDPRHAMSYN-PWY	dTDP-L-rhamnose biosynthesis I	6	0.654654	0	-1.94694
HOMOSERSYN-PWY	homoserine biosynthesis	4	0.737865	0	-1.62517
TRPSYN-PWY	tryptophan biosynthesis	5	0.820783	0	-1.76674
ASPARAGINESYN-PWY	asparagine biosynthesis II	2	1	0	-1.96028
PWY-6890	4-amino-2-methyl-5-diphosphomethylpyrimidine biosynthesis	2	1	0	-1.03446
PWY0-1325	superpathway of asparagine biosynthesis	2	1	0	-1.96028
PWY-6700	queuosine biosynthesis	4	1	0	-1.62974
HISTSYN-PWY	histidine biosynthesis	9	NC	0	-2.24521
PWY-7344	UDP-D-galactose biosynthesis	1	NC	0	-3.96475
PWY0-1517	sedoheptulose bisphosphate bypass	2	NC	0	-2.33304
PWY0-501	lipoate biosynthesis and incorporation I	2	NC	0	-1.14723
GLUTATHIONESYN-PWY	glutathione biosynthesis	2	NC	0	-1.46962
PWY0-1275	lipoate biosynthesis and incorporation II	2	NC	0	-1.3449
PWY-6618	guanine and guanosine salvage III	1	NC	0	-1.48324
PWY0-522	lipoate salvage I	1	NC	0	-1.3449
SALVPURINE2-PWY	xanthine and xanthosine salvage	1	NC	0	-2.09369
ASPARAGINE-BIOSYNTHESIS	asparagine biosynthesis I	1	NC	0	-2.16287
GLUT-REDOX-PWY	glutathione redox reactions II	1	NC	0	-1.21226
PWY0-1295	pyrimidine ribonucleosides degradation	2	NC	0	-1.49186
PWY-5340	sulfate activation for sulfonation	3	NC	0	-1.62774
