## Supplemental Table 5 for "Overlapping stimulons arising in response to divergent stresses in *Escherichia coli*"

### Sheet: Sheet1
Pathway ID	Name	Gene Set Size	Spearman correlation	Toxicity NES	Starvation NES
PWYCQD-3	N-acetyl-galactosamine degradation	9	0.516667	1.84151	0
PWYCQD-4	galactosamine degradation	8	0.666667	1.918	0
GALACTITOLCAT-PWY	galactitol degradation	5	0.7	1.59677	0
PWY0-1321	nitrate reduction III (dissimilatory)	12	0.804196	1.90377	0
3-HYDROXYPHENYLACETATE-DEGRADATION-PWY	4-hydroxyphenylacetate degradation	8	0.880952	1.73575	0
PWY0-1356	formate to dimethyl sulfoxide electron transfer	9	0.883333	1.69949	0
PWY-6690	cinnamate and 3-hydroxycinnamate degradation to 2-oxopent-4-enoate	8	0.928571	1.72901	0
HCAMHPDEG-PWY	3-phenylpropanoate and 3-(3-hydroxyphenyl)propanoate degradation to 2-oxopent-4-enoate	8	0.928571	1.72901	0
PWY0-1277	3-phenylpropionate and 3-(3-hydroxyphenyl)propionate degradation	12	0.970229	1.92679	0
RHAMCAT-PWY	L-rhamnose degradation I	4	1	1.58033	0
PWY0-1465	D-malate degradation	1	NC	1.36929	0
PWY0-981	taurine degradation IV	1	NC	1.33116	0
