## Supplemental Table 6 for "Overlapping stimulons arising in response to divergent stresses in *Escherichia coli*"

### Sheet: Sheet1
Pathway ID	Name	Gene Set Size	Spearman correlation	Toxication NES	Starvation NES
PWY-5188	tetrapyrrole biosynthesis I (from glutamate)	10	0	-2.1829	0
PWY0-1061	superpathway of alanine biosynthesis	8	0.220947	-1.86914	0
PWY0-881	superpathway of fatty acid biosynthesis I (E. coli)	9	0.391675	-2.40023	0
PWY0-862	cis-dodecenoyl biosynthesis	5	0.46169	-1.98226	0
PWY-5989	stearate biosynthesis II (bacteria and plants)	5	0.46169	-1.97648	0
FASYN-ELONG-PWY	fatty acid elongation -- saturated	7	0.518875	-2.15866	0
PWY-5973	cis-vaccenate biosynthesis	7	0.52357	-2.0937	0
BIOTIN-BIOSYNTHESIS-PWY	biotin biosynthesis I	11	0.54067	-1.78488	0
PWY-5971	palmitate biosynthesis II (bacteria and plants)	6	0.576818	-1.98226	0
PWY-6284	superpathway of unsaturated fatty acids biosynthesis (E. coli)	8	0.599712	-2.08385	0
FASYN-INITIAL-PWY	superpathway of fatty acid biosynthesis initiation (E. coli)	4	0.632456	-1.84155	0
PWY0-163	salvage pathways of pyrimidine ribonucleotides	7	0.704187	-1.89426	0
ARGSYN-PWY	arginine biosynthesis I (via L-ornithine)	11	0.772305	-1.7914	0
PWY0-166	superpathway of pyrimidine deoxyribonucleotides de novo biosynthesis (E. coli)	12	0.800498	-1.92306	0
TCA	TCA cycle I (prokaryotic)	19	0.801589	-1.77963	0
PWY-7220	adenosine deoxyribonucleotides de novo biosynthesis II	6	0.942857	-1.92801	0
PWY-7222	guanosine deoxyribonucleotides de novo biosynthesis II	6	0.942857	-1.92801	0
GLUTDEG-PWY	glutamate degradation II	2	1	-1.79834	0
PWY0-1534	hydrogen sulfide biosynthesis I	2	1	-1.79834	0
PWY-5123	trans, trans-farnesyl diphosphate biosynthesis	2	1	-1.26447	0
PWY0-1221	putrescine degradation II	4	1	-1.70847	0
PWY0-1021	alanine biosynthesis III	2	NC	-1.82824	0
ALANINE-SYN2-PWY	alanine biosynthesis II	2	NC	-1.07389	0
PWY0-1433	tetrahydromonapterin biosynthesis	2	NC	-1.46653	0
PWY-5783	octaprenyl diphosphate biosynthesis	1	NC	-1.19694	0
